# Components from the human c-myb transcriptional regulation system reactivate epigenetically repressed transgenes

**DOI:** 10.1101/487736

**Authors:** Cassandra M. Barrett, Reilly McCracken, Jacob Elmer, Karmella A. Haynes

## Abstract

Epigenetic silencing of transgenes has been a persistent challenge for mammalian cell engineering. Foreign DNA can be incorporated into closed chromatin before and after it has been integrated into a host cell’s genome. To identify elements that mitigate epigenetic silencing, we tested components from the c-myb and NF-kB transcriptional regulation systems in transiently transfected DNA and at chromosomally integrated transgenes in PC-3 and HEK293 cells. DNA binding sites for MYB (c-myb) placed upstream of a minimal promoter strongly enhanced expression from transiently transfected plasmid DNA. We targeted p65 and MYB fusion proteins to chromosomal transgenes that were silenced by ectopic Polycomb chromatin or by uncharacterized endogenous chromatin. Transient expression of Gal4-MYB induced sustained activation of the Polycomb-silenced *UAS-Tk-luciferase* transgene. We used custom guide RNAs and dCas9-MYB to target MYB to different sites. Transgene activation within ectopic Polycomb chromatin required proximity of dCas9-MYB to the transcriptional start site, while activation at the naturally repressed transgene was position-independent. Our report is the first to demonstrate the use of MYB in the context of the CRISPR-activation system. The results demonstrate that DNA elements and fusion proteins derived from c-myb can mitigate epigenetic silencing to improve transgene expression in engineered cell lines.
