## Supplementary Table S1 for "Components from the human c-myb transcriptional regulation system reactivate epigenetically repressed transgenes"

### Sheet: AAPs and Interactors
Category	AAP	Known Interactions
		HATs/ HAT complex subunits	HDACs	HMTs/ HMT complex subunits	Coactivator	Kinase	Ubiquitinase	DNMTs	Structural
Transcriptional activation	(NFκB)-p65	CREBBP: H3 (K18ac, K27ac, K56ac) H4 (K5ac, K8ac, K12ac, K16ac) EP300: H3 (K18ac, K27ac, K56ac) H4 (K5ac, K8ac, K12ac, K16ac) OGT: H2BGlcNAc	HDAC1 HDAC2	EHMT1: H3K9me SETD7: H3K4me	ATF3 JUN: H3S10p, HKac NFKB1 NFKBIA NFKBIB BCL3	AATF CHUK: H3S10ph
Transcriptional activation	VP64/ 4xVP16	NuA4: H3 & H4 (Kac)			MED17 MED25 TFIIB TAF12
Transcriptional activation	MYB	CREBBP: H3 (K18ac, K27ac, K56ac) H4 (K5ac, K8ac, K12ac, K16ac) EP300: H3 (K18ac, K27ac, K56ac) H4 (K5ac, K8ac, K12ac, K16ac)			CEBPB MYBL1 MYC MYOD1 TP53	NLK
Histone acetylation	ATF2: H3K14me, HKac	CREBBP: H3 (K18ac, K27ac, K56ac) H4 (K5ac, K8ac, K12ac, K16ac) P300: H3 (K18ac, K27ac, K56ac) H4 (K5ac, K8ac, K12ac, K16ac) KAT5: H4 (K5ac, K8ac, K12ac) H2AK5ac			ATF3 JUN: H3S10p, HKac UTF1	RPS6KA5: H3 (S10ph, S28p)
Histone acetylation	P300: H3 (K18ac, K27ac, K56ac) H4 (K5ac, K8ac, K12ac, K16ac)	KAT2A: H3 (K9ac, K14ac) H4 (K5ac, K8ac, K12ac, K16ac, K91ac) KAT2B: HKac, H3K4me		PRMT4: H4R3me, H3 (R2me, R17me, R26me)	CITED2 CREB1 ESR1 HIF1A MYB MYOD1 NCOA1 NCOA3 RELA TP53
Histone acetylation	CREBBP: H3 (K18ac, K27ac, K56ac) H4 (K5ac, K8ac, K12ac, K16ac)	KAT2A: H3 (K9ac, K14ac) H4 (K5ac, K8ac, K12ac, K16ac, K91ac) KAT2B: HKac, H3K4me		PRMT4: H4R3me, H3 (R2me, R17me, R26me)	CITED2 CREB1 MYB NCOA3 IRF3 RELA SRCAP STAT1 TP53				ASF1A ASF1B
H3 methyltransferase	KAT2B/ PCAF: HKac, H3K4me	ATXN7L3 CCDC101 CREBBP: H3 (K18ac, K27ac, K56ac) H4 (K5ac, K8ac, K12ac, K16ac) P300: H3 (K18ac, K27ac, K56ac) H4 (K5ac, K8ac, K12ac, K16ac) SUPT3H TADA2A TADA3 TRRAP	HDAC3		MYOD1 NCOA3 TAF10 TP53
H3 methyltransferase	KMT2A/ MLL1: H3K4me	KAT8: H4K16ac		ASH2L DPY30 HCFC1 Men1 RBBP5 WDR5	CHD8 E2F6 HOXA9 TAF9		RNF2: H2A (K119ub, K121ub)		HIST2H3A
H3 methyltransferase	KMT2D/ MLL2: H3K4me	PYGO2: HKac, H3K56ac		ASH2L CXXC1 DPY30 KDM6A KMT2C: H3K4me MEN1 PAGR1 PAXIP1 RBBP5 WDR5	ESR1 NCOA6
H3 methyltransferase	KMT2C/ MLL3: H3K4me	P300: H3 (K18ac, K27ac, K56ac) H4 (K5ac, K8ac, K12ac, K16ac)		ASH2L DPY30 KDM6A KMT2D: H3K4me PAXIP1 RBBP5 WDR5	NCOA6				HIST2H3A
H3 methyltransferase	KMT2E/ MLL5: H3K4me	OGT: H2BGlcNAc		ASH2L DPY30 HCFC1 PPP1CA PPP1CB PPP1CC RBBP WDR5		CDK1 STK38			HIST2H3A
H3 methyltransferase	SETD1A/ SET1: H3K4me			ASH2L CAMKMT CXXC1 DOT1L: H3K79me DPY30 HCFC1 RBBP5 SETD1B: H3K4me WDR5 WDR82			RNF20: H2BK120ub		HIST2H3A SUPT6H
H3 methyltransferase	SETD1B/ SET1B: H3K4me			ASH2L CAMKMT CXXC1 DOT1L: H3K79me DPY30 HCFC1 RBBP5 SETD1A: H3K4me WDR5 WDR82		NLK			HIST2H3A
H3 methyltransferase	SETD7/ SET7/9: H3K4me			CAMKMT SUV39H1: H3K9me	MYOD1 RELA TAF10 TP53			DNMT1: CpGme	HIST1H3A HIST3H3
H4 methyltransferase	PRMT5: H3R8me, H4R3me			PRMT1: H4R3me PRMT5: H4R3me, H3R8me WDR77	SMARCA4 TP53			DNMT3A: CpGme	HIST2H2AC HIST2H2AA3
Chromatin remodeling	SMARCA4/BRG1	CREBBP: H3 (K18ac, K27ac, K56ac) H4 (K5ac, K8ac, K12ac, K16ac)	HDAC1		ACTL6A ARID1A ARID1B SMARCB1 SMARCC1 SMARCC2 SMARCD1 SMARCD2 SMARCD3 SMARCE1 SP1 SS18L1
Pioneer factor	FOXA1/HNF-3A				ESR1 NKX2-1 NKX3-1				HIST1H3A

### Sheet: Chromatin Modifications
Chromatin modification	Known regulatory role
H3K27ac	PRC eviction
H3S28p	PRC eviction
H3 / H4 Kac	Activation
H2AK5ac	Activation
H3K4me	Activation
H3R17me	Activation
H3R26me	Activation
H2Aub	Unknown/ other
H2Bub	Unknown/ other
CpGme	Repression
H4R3me	Unknown/ other
H3K14me	Unknown/ other
H3R2me	Unknown/ other
H3R8me	Unknown/ other
H3K9me	Repression
H3S10p	Unknown/ other
H2BGlcNAc	Unknown/ other
H3K79me	Unknown/ other
